# Feedback from the Nascent Chain Triggers Ribosomal Frameshifting and Transcript Decay

**DOI:** 10.64898/2025.12.23.696290

**Authors:** Patrick J. Carmody, Caden R. Sillman, Dyotima, Rohan Bhardwaj, Ali Farzam, Morvarid Golrokhmofrad, Braden Lewis, Wesley D. Penn, Bryon S. Drown, Charles P. Kuntz, Jonathan P. Schlebach

**Author notes:** Contributed Equally (Patrick J. Carmody, Caden R. Sillman, Dyotima).

## Abstract

Though ribosomes have several features that help them maintain their reading frame, these safeguards can be bypassed by RNA structures that promote −1 programmed ribosomal frameshifting (-1PRF). We recently found that conformational transitions in the nascent polypeptide can enhance -1PRF, though it’s unclear whether this feedback plays a general role in translational recoding. Here we demonstrate that the translocation of nascent transmembrane domains is sufficient to induce -1PRF during the decoding of slippery heptamers. We identify thousands of motifs that potentially trigger -1PRF along with proteomic identifications of 33 predicted human frameshift products. We also identify thousands of splicing-dependent motifs and demonstrate that the splicing-mediated reconfiguration of transmembrane domains alters -1PRF. Finally, we show that most transcripts bearing these motifs are sensitive to the nonsense-mediated decay regulator UPF1, suggesting they modulate mRNA turnover. Our findings show that the misassembly of growing polypeptides can trigger -1PRF, premature termination, and transcript decay.
