## Supplementary material for "Feedback from the Nascent Chain Triggers Ribosomal Frameshifting and Transcript Decay": Doc S5 MS Table

### Sheet: Full List
Gene Name	Ensembl Gene ID	Transcript Origin*	Ensembl Transcript IDs**	Peptide Sequence	Transition Residue	Peptide Class***	Reading Frame	Mechanism**	Peptide Source(s)	n_frameshift	n_transitional	n_zero_frame	n_zero_frame_with_minus_one_stop	n_zero_frame_with_minus_two_stop	n_total
ASPH	ENSG00000198363.18	Alternative	ENST00000389204.9;ENST00000517661.5;ENST00000517847.7;ENST00000517903.5;ENST00000522835.5	LGIYDADGDGDFDVDDAKK	90	transitional	0 -> -2	one tRNA -2	trypsin, lys-c	0	28	0	0	0	28
ASPH	ENSG00000198363.18	Alternative	ENST00000379449.11;ENST00000519234.5	LGIYDADGDGDFDVDDAKK	119	transitional	0 -> -2	one tRNA -2	trypsin, lys-c	0	28	0	0	0	28
COX7A2	ENSG00000112695.13	Alternative	ENST00000370081.6	LFQEDDEIPLYLKR	78	transitional	0 -> -2	one tRNA -2	trypsin	0	2	0	0	0	2
CTSZ	ENSG00000101160.15	Canonical	ENST00000217131.6	SVTSLTNVGHAMNSK	85	fully frameshifted	-2/+1	-	trypsin	24	0	0	0	0	24
CTSZ	ENSG00000101160.15	Canonical	ENST00000217131.6	TSSTAVTLAPVK	85	fully frameshifted	-2/+1	-	trypsin	30	0	0	0	0	30
CYP2S1	ENSG00000167600.14	Canonical	ENST00000310054.9	SSTQTVSWMQMDGSGSMR	370	fully frameshifted	-2/+1	-	trypsin	2	0	0	0	0	2
CYP2S1	ENSG00000167600.14	Canonical	ENST00000310054.9	SSPSLAPSCMTPTSSSTQK	370	fully frameshifted	-2/+1	-	trypsin	2	0	0	0	0	2
DEFA6	ENSG00000285136.2	Canonical	ENST00000646187.2	IFLWDLHCHGY	65	fully frameshifted	-1	-	trypsin	8	0	0	0	0	8
DNAJC10	ENSG00000077232.19	Canonical	ENST00000264065.12	LHPDKNPNNPNAHGDFLKK	79	transitional	0 -> -2	one tRNA -2	trypsin, lys-c	0	40	0	0	0	40
DPP7	ENSG00000176978.16	Alternative	ENST00000706878.1	GAHLLLHWER	68	transitional	0 -> -2	one tRNA -2	trypsin	0	2	0	0	0	2
HSP90B1	ENSG00000166598.16	Canonical	ENST00000299767.10	TDDEVVQREEEAIQLDGLK	61	transitional	0 -> -2	one tRNA -2	trypsin	0	22	0	0	0	22
HTR1F	ENSG00000179097.7	Canonical	ENST00000319595.7	KISEEMSNFLAWLGYLNSLINPLIYTIFN	351	premature termination	0 -> -1	two tRNA -1	LysN_CAD_pepcom	0	0	0	1	0	1
LPCAT1	ENSG00000153395.11	Canonical	ENST00000283415.4	QDLPNYLQTWCIHPWSAR	119	fully frameshifted	-1	-	trypsin	4	0	0	0	0	4
LPCAT1	ENSG00000153395.11	Canonical	ENST00000283415.4	EQRHPDLGNSDPVYTACVR	119	fully frameshifted	-1	-	trypsin	4	0	0	0	0	4
LPCAT1	ENSG00000153395.11	Canonical	ENST00000283415.4	VPVRPGFSQENSR	119	fully frameshifted	-1	-	trypsin	4	0	0	0	0	4
LPCAT1	ENSG00000153395.11	Canonical	ENST00000283415.4	HPDLGNSDPVYTACVR	119	fully frameshifted	-1	-	trypsin	4	0	0	0	0	4
MAN1A1	ENSG00000111885.7	Canonical	ENST00000368468.4	RHPTGEEEGGPGPAA	108	fully frameshifted	-1	-	trypsin, lys-c	16	0	0	0	0	16
MFAP5	ENSG00000197614.11	Canonical	ENST00000359478.7	NLPAQGSTLCIGR	77	fully frameshifted	-2/+1	-	trypsin	16	0	0	0	0	16
MFAP5	ENSG00000197614.11	Canonical	ENST00000359478.7	NLPAQGSTLCIGR	78	fully frameshifted	-2/+1	-	trypsin	16	0	0	0	0	16
MRPL27	ENSG00000108826.16	Canonical	ENST00000225969.9	RWHPGAHVGVGKN	86	premature termination	0 -> -1	one tRNA -1	Chymo_CAD_pepcom, Chymo_ETD_pepcom	0	0	0	1	0	1
NIPSNAP2	ENSG00000146729.10	Alternative	ENST00000456204.5	DAHSNLLAKKETSNLYKLQFHNV	81	premature termination	0 -> -1	one tRNA -1	AspN_ETD_pepcom	0	0	0	1	0	1
NIPSNAP2	ENSG00000146729.10	Alternative	ENST00000456204.5	TSNLYKLQFHNV	81	premature termination	0 -> -1	one tRNA -1	GluC_CAD_pepcom, GluC_ETD_pepcom	0	0	0	1	0	1
PDIA3	ENSG00000167004.14	Canonical	ENST00000300289.10	KRLAPEYEAAATRLKGIVPLS	80	transitional	0 -> -1	two tRNA -1	lys-n	0	32	0	0	0	32
PDIA3	ENSG00000167004.14	Canonical	ENST00000300289.10	RLAPEYEAAATRL	74	premature termination	0 -> -2	one tRNA -2	LysC_ETD_pepcom	0	0	0	0	32	32
PDIA6	ENSG00000143870.13	Canonical	ENST00000272227.8	AATALKDVVKK	77	transitional	+1	one tRNA -2	trypsin, lys-c	0	12	0	0	0	12
PPIB	ENSG00000166794.7	Canonical	ENST00000300026.4	DEDVGRVIFGLFGKTVPKTVD	74	premature termination	-1	one tRNA -1	AspN_CAD_pepcom	0	0	0	3	0	3
SEC63	ENSG00000025796.14	Canonical	ENST00000369002.9	LIMVLAGASEFDPQYNKR	262	transitional	-1	two tRNA -1	trypsin	0	2	0	0	0	2
SERPINF2	ENSG00000276838.4	Canonical	ENST00000618883.3	CSEPHVAEAATGAAR	67	fully frameshifted	-1	-	trypsin	8	0	0	0	0	8
SLC16A3	ENSG00000141526.18	Alternative	ENST00000580098.6	LHKPPADSGVDLREVEHFL	379	fully frameshifted	-1	-	trypsin, lys-c	8	0	0	0	0	8
SLC39A6	ENSG00000141424.13	Canonical	ENST00000269187.10	GPLFSHLSSQNIEESAYFDSTWKR	423	transitional	0 -> -2	one tRNA -2	trypsin	0	4	0	0	0	4
SLC3A2	ENSG00000168003.19	Canonical	ENST00000338663.12	IGDLQAFQGHGAGNLAGLKR	144	transitional	0 -> -2	one tRNA -2	trypsin	0	28	0	0	0	28
TIMP2	ENSG00000035862.13	Canonical	ENST00000262768.11	DIYGNPLSRGSSMRSSR	65	transitional	0 -> -2	one tRNA -2	aspn	0	2	0	0	0	2
TMED5	ENSG00000117500.14	Canonical	ENST00000370282.8	DIDFHLASPEGKTLVF	85	transitional	0 -> -1	one tRNA -1	aspn	0	8	0	8	0	16
TMED5	ENSG00000117500.14	Canonical	ENST00000370282.8	DFHLASPEGKTLVF	85	transitional	0 -> -1	one tRNA -1	aspn	0	8	0	8	0	16
TNFRSF18	ENSG00000186891.14	Canonical	ENST00000379268.7	KGAAGRPVGV	234	transitional	0 -> -1	two tRNA-1	gluc, lys-n	0	24	0	0	0	24
TNFRSF18	ENSG00000186891.14	Canonical	ENST00000379268.7	KGAAGRPVGV	233	transitional	0 -> -1	one tRNA -1	gluc, lys-n	0	24	0	0	0	24
* "Canonical" peptides can be generated from the canonical transcript or alternative transcripts. "Alternative" peptides can ONLY be generated from alternative transcripts.
**We only list the canonical transcript ID for "Canonical" peptides but list all possible alternative transcript IDs that could produce "alternative" peptides.
*** Premature termination peptides feature amino acids encoded in the 0-frame followed by a premature termination that coincides with a -1 frame stop codon that is accessed upon frameshifting.
Legend
Peptide Source	Enzyme and activation method for proteomic experiment
n_frameshift	number of proteins/predicted isoforms containing the peptide in the frameshifted sequences
n_zero_frame	number of proteins/predicted isoforms containing the peptide in the zero frame sequence
n_transitional	number of proteins/predicted isoforms containing the peptide in the transition between the zero frame and frameshifted sequence
n_zero_frame_with_minus_one_stop	number of proteins/predicted isoforms containing the peptide in the transition between the zero frame and a -1 frame stop codon
n_zero_frame_with_minus_two_stop	number of proteins/predicted isoforms containing the peptide in the transition between the zero frame and a +1 frame stop codon
n_total	total number of proteins/predicted isoforms that contain this peptide sequence, any classification

### Sheet: TMD Containing Transcripts
Gene Name	Ensembl Gene ID	Transcript Origin*	Ensembl Transcript IDs**	Peptide Sequence	Transition Residue	Peptide Class***	Reading Frame	Mechanism**	Peptide Source(s)	n_frameshift	n_transitional	n_zero_frame	n_zero_frame_with_minus_one_stop	n_zero_frame_with_minus_two_stop	n_total
ASPH	ENSG00000198363.18	Alternative	ENST00000379449.11;ENST00000389204.9;ENST00000517661.5;ENST00000517847.7;ENST00000517903.5;ENST00000519234.5;ENST00000522835.5	LGIYDADGDGDFDVDDAKK	90	transitional	0 -> -2	one tRNA -2	trypsin, lys-c	0	28	0	0	0	28
COX7A2	ENSG00000112695.13	Alternative	ENST00000370081.6	LFQEDDEIPLYLKR	78	transitional	0 -> -2	one tRNA -2	trypsin	0	2	0	0	0	2
CYP2S1	ENSG00000167600.14	Canonical	ENST00000310054.9	SSTQTVSWMQMDGSGSMR	370	fully frameshifted	-2/+1	-	trypsin	2	0	0	0	0	2
CYP2S1	ENSG00000167600.14	Canonical	ENST00000310054.9	SSPSLAPSCMTPTSSSTQK	370	fully frameshifted	-2/+1	-	trypsin	2	0	0	0	0	2
DNAJC10	ENSG00000077232.19	Canonical	ENST00000264065.12	LHPDKNPNNPNAHGDFLKK	79	transitional	0 -> -2	one tRNA -2	trypsin, lys-c	0	40	0	0	0	40
HTR1F	ENSG00000179097.7	Canonical	ENST00000319595.7	KISEEMSNFLAWLGYLNSLINPLIYTIFN	351	premature termination	0 -> -1	two tRNA -1	LysN_CAD_pepcom	0	0	0	1	0	1
LPCAT1	ENSG00000153395.11	Canonical	ENST00000283415.4	QDLPNYLQTWCIHPWSAR	119	fully frameshifted	-1	-	trypsin	4	0	0	0	0	4
LPCAT1	ENSG00000153395.11	Canonical	ENST00000283415.4	EQRHPDLGNSDPVYTACVR	119	fully frameshifted	-1	-	trypsin	4	0	0	0	0	4
LPCAT1	ENSG00000153395.11	Canonical	ENST00000283415.4	VPVRPGFSQENSR	119	fully frameshifted	-1	-	trypsin	4	0	0	0	0	4
LPCAT1	ENSG00000153395.11	Canonical	ENST00000283415.4	HPDLGNSDPVYTACVR	119	fully frameshifted	-1	-	trypsin	4	0	0	0	0	4
MAN1A1	ENSG00000111885.7	Canonical	ENST00000368468.4	RHPTGEEEGGPGPAA	108	fully frameshifted	-1	-	trypsin, lys-c	16	0	0	0	0	16
SEC63	ENSG00000025796.14	Canonical	ENST00000369002.9	LIMVLAGASEFDPQYNKR	262	transitional	0 -> -1	two tRNA -1	trypsin	0	2	0	0	0	2
SLC16A3	ENSG00000141526.18	Alternative	ENST00000580098.6	LHKPPADSGVDLREVEHFL	379	fully frameshifted	-1	-	trypsin, lys-c	8	0	0	0	0	8
SLC39A6	ENSG00000141424.13	Canonical	ENST00000269187.10	GPLFSHLSSQNIEESAYFDSTWKR	423	transitional	0 -> -2	one tRNA -2	trypsin	0	4	0	0	0	4
SLC3A2	ENSG00000168003.19	Canonical	ENST00000338663.12	IGDLQAFQGHGAGNLAGLKR	144	transitional	0 -> -2	one tRNA -2	trypsin	0	28	0	0	0	28
TNFRSF18	ENSG00000186891.14	Canonical	ENST00000379268.7	KGAAGRPVGV	234	transitional	0 -> -1	two tRNA -1	gluc, lys-n	0	24	0	0	0	24
TNFRSF18	ENSG00000186891.14	Canonical	ENST00000379268.7	KGAAGRPVGV	233	transitional	0 -> -1	one tRNA -1	gluc, lys-n	0	24	0	0	0	24
* "Canonical" peptides can be generated from the canonical transcript or alternative transcripts. "Alternative" peptides can ONLY be generated from alternative transcripts.
**We only list the canonical transcript ID for "Canonical" peptides but list all possible alternative transcript IDs that could produce "alternative" peptides.
*** Premature termination peptides feature amino acids encoded in the 0-frame followed by a premature termination that coincides with a -1 frame stop codon that is accessed upon frameshifting.
Legend
Peptide Source	Enzyme and activation method for proteomic experiment
n_frameshift	number of proteins/predicted isoforms containing the peptide in the frameshifted sequences
n_zero_frame	number of proteins/predicted isoforms containing the peptide in the zero frame sequence
n_transitional	number of proteins/predicted isoforms containing the peptide in the transition between the zero frame and frameshifted sequence
n_zero_frame_with_minus_one_stop	number of proteins/predicted isoforms containing the peptide in the transition between the zero frame and a -1 frame stop codon
n_zero_frame_with_minus_two_stop	number of proteins/predicted isoforms containing the peptide in the transition between the zero frame and a +1 frame stop codon
n_total	total number of proteins/predicted isoforms that contain this peptide sequence, any classification

### Sheet: SP Containing Transcripts
Gene Name	Ensembl Gene ID	Transcript Origin*	Ensembl Transcript IDs**	Peptide Sequence	Transition Residue	Peptide Class***	Reading Frame	Mechanism	Peptide Source(s)	n_frameshift	n_transitional	n_zero_frame	n_zero_frame_with_minus_one_stop	n_zero_frame_with_minus_two_stop	n_total
CTSZ	ENSG00000101160.15	Canonical	ENST00000217131.6	SVTSLTNVGHAMNSK	85	fully frameshifted	-2/+1	-	trypsin	24	0	0	0	0	24
CTSZ	ENSG00000101160.15	Canonical	ENST00000217131.6	TSSTAVTLAPVK	85	fully frameshifted	-2/+1	-	trypsin	30	0	0	0	0	30
DEFA6	ENSG00000285136.2	Canonical	ENST00000646187.2	IFLWDLHCHGY	65	fully frameshifted	-1	-	trypsin	8	0	0	0	0	8
DPP7	ENSG00000176978.16	Alternative	ENST00000706878.1	GAHLLLHWER	68	transitional	0 -> -2	one tRNA -2	trypsin	0	2	0	0	0	2
HSP90B1	ENSG00000166598.16	Canonical	ENST00000299767.10	TDDEVVQREEEAIQLDGLK	61	transitional	0 -> -2	one tRNA -2	trypsin	0	22	0	0	0	22
MFAP5	ENSG00000197614.11	Canonical	ENST00000359478.7	NLPAQGSTLCIGR	77	fully frameshifted	-2/+1	-	trypsin	16	0	0	0	0	16
MFAP5	ENSG00000197614.11	Canonical	ENST00000359478.7	NLPAQGSTLCIGR	78	fully frameshifted	-2/+1	-	trypsin	16	0	0	0	0	16
PDIA3	ENSG00000167004.14	Canonical	ENST00000300289.10	KRLAPEYEAAATRLKGIVPLS	80	transitional	0 -> -1	two tRNA -1	lys-n	0	32	0	0	0	32
PDIA3	ENSG00000167004.14	Canonical	ENST00000300289.10	RLAPEYEAAATRL	74	premature termination	0 -> -2	one tRNA -2	LysC_ETD_pepcom	0	0	0	0	32	32
PDIA6	ENSG00000143870.13	Canonical	ENST00000272227.8	AATALKDVVKK	77	transitional	0 -> -2	one tRNA -2	trypsin, lys-c	0	12	0	0	0	12
PPIB	ENSG00000166794.7	Canonical	ENST00000300026.4	DEDVGRVIFGLFGKTVPKTVD	74	premature termination	0 -> -1	one tRNA -1	AspN_CAD_pepcom	0	0	0	3	0	3
SERPINF2	ENSG00000276838.4	Canonical	ENST00000618883.3	CSEPHVAEAATGAAR	67	fully frameshifted	-1	-	trypsin	8	0	0	0	0	8
TIMP2	ENSG00000035862.13	Canonical	ENST00000262768.11	DIYGNPLSRGSSMRSSR	65	transitional	0 -> -2	one tRNA -2	aspn	0	2	0	0	0	2
TMED5	ENSG00000117500.14	Canonical	ENST00000370282.8	DIDFHLASPEGKTLVF	85	transitional	0 -> -1	one tRNA -1	aspn	0	8	0	8	0	16
TMED5	ENSG00000117500.14	Canonical	ENST00000370282.8	DFHLASPEGKTLVF	85	transitional	0 -> -1	one tRNA -1	aspn	0	8	0	8	0	16
* "Canonical" peptides can be generated from the canonical transcript or alternative transcripts. "Alternative" peptides can ONLY be generated from alternative transcripts.
**We only list the canonical transcript ID for "Canonical" peptides but list all possible alternative transcript IDs that could produce "alternative" peptides.
*** Premature termination peptides feature amino acids encoded in the 0-frame followed by a premature termination that coincides with a -1 frame stop codon that is accessed upon frameshifting.
Legend
Peptide Source	Enzyme and activation method for proteomic experiment
n_frameshift	number of proteins/predicted isoforms containing the peptide in the frameshifted sequences
n_zero_frame	number of proteins/predicted isoforms containing the peptide in the zero frame sequence
n_transitional	number of proteins/predicted isoforms containing the peptide in the transition between the zero frame and frameshifted sequence
n_zero_frame_with_minus_one_stop	number of proteins/predicted isoforms containing the peptide in the transition between the zero frame and a -1 frame stop codon
n_zero_frame_with_minus_two_stop	number of proteins/predicted isoforms containing the peptide in the transition between the zero frame and a +1 frame stop codon
n_total	total number of proteins/predicted isoforms that contain this peptide sequence, any classification

### Sheet: MTS Containing Transcripts
Gene Name	Ensembl Gene ID	Transcript Origin*	Ensembl Transcript IDs**	Peptide Sequence	Transition Residue	Peptide Class***	Reading Frame	Mechanism**	Peptide Source(s)	n_frameshift	n_transitional	n_zero_frame	n_zero_frame_with_minus_one_stop	n_zero_frame_with_minus_two_stop	n_total
MRPL27	ENSG00000108826.16	Canonical	ENST00000225969.9	RWHPGAHVGVGKN	86	premature termination	0 -> -1	one tRNA -1	Chymo_CAD_pepcom, Chymo_ETD_pepcom	0	0	0	1	0	1
NIPSNAP2	ENSG00000146729.10	Alternative	ENST00000456204.5	DAHSNLLAKKETSNLYKLQFHNV	81	premature termination	0 -> -1	one tRNA -1	AspN_ETD_pepcom	0	0	0	1	0	1
NIPSNAP2	ENSG00000146729.10	Alternative	ENST00000456204.5	TSNLYKLQFHNV	81	premature termination	0 -> -1	one tRNA -1	GluC_CAD_pepcom, GluC_ETD_pepcom	0	0	0	1	0	1
* "Canonical" peptides can be generated from the canonical transcript or alternative transcripts. "Alternative" peptides can ONLY be generated from alternative transcripts.
**We only list the canonical transcript ID for "Canonical" peptides but list all possible alternative transcript IDs that could produce "alternative" peptides.
*** Premature termination peptides feature amino acids encoded in the 0-frame followed by a premature termination that coincides with a -1 frame stop codon that is accessed upon frameshifting.
Legend
Peptide Source	Enzyme and activation method for proteomic experiment
n_frameshift	number of proteins/predicted isoforms containing the peptide in the frameshifted sequences
n_zero_frame	number of proteins/predicted isoforms containing the peptide in the zero frame sequence
n_transitional	number of proteins/predicted isoforms containing the peptide in the transition between the zero frame and frameshifted sequence
n_zero_frame_with_minus_one_stop	number of proteins/predicted isoforms containing the peptide in the transition between the zero frame and a -1 frame stop codon
n_zero_frame_with_minus_two_stop	number of proteins/predicted isoforms containing the peptide in the transition between the zero frame and a +1 frame stop codon
n_total	total number of proteins/predicted isoforms that contain this peptide sequence, any classification
